# Spatial risk of disease transmission between wild bovids and livestock in Thailand

**DOI:** 10.1101/2024.05.04.592526

**Authors:** Wantida Horpiencharoen, Jonathan C. Marshall, Renata L. Muylaert, Reju Sam John, David T. S. Hayman

## Abstract

The livestock-wildlife interface is one of the most essential issues threatening wildlife conservation and public health. Identifying interface areas can help to prioritise disease surveillance and implement mitigation measures and control programs for targeting threatened wildlife. We predicted interface areas which were assumed to be areas at risk of infectious disease transmission based on the spatial overlap between three Thai wild bovids (including gaur, banteng and wild water buffalo) habitat suitability and domestic cattle. We assumed that domestic cattle are the reservoir of bovine infectious disease, and that high cattle density is a proxy for a higher risk of disease transmission. Our study indicated that the highest risk areas for the native species are at the forest edges where overlap exists between high habitat suitability and high cattle density. Wild water buffalo showed the largest proportion of high-risk areas (8%), while gaur and banteng showed similar risk areas (4%) in Thailand. The largest proportion of risk areas overlapping with protected areas was Namtok Sam Lan PAs at 89% for gaur, 84% for banteng and 65% for wild water buffalo. Kuiburi NP has the largest risk area around 274 km^2^ (around 28% of the total protected area) for gaur and banteng, whereas wild water buffalo has the largest risk area overlapping with Huai Thabthan-Had Samran around 126 km^2^ (10% of the PA). Kaengkrachan Forest Complex showed the second largest risk area from 249 km^2^ for gaur and 273 km^2^ for banteng (8-9% of the PA). Our results address how habitat suitability might be helpful for infectious disease prevention and control strategies focused on native fauna and One Health. Furthermore, this work may also support the wild bovid habitat conservation initiatives and land use planning by informing decision-making about balancing wildlife habitats and livestock farming.
