## Supplementary Materials Table S1-S2 for "Spatial risk of disease transmission between wild bovids and livestock in Thailand"

### Sheet: TableS1_RiskFactor
Table S1: Generic risk factors for disease transmission in wildlife and livestock interface areas, including studies and perspectives in Thailand and internationally.
Factors	Description	References
1. Species	susceptible and reservoir species to the endemic diseases	[1,2]
- Species richness	biodiversity lossing could either have positive or negative impact on disease transmission	[3,4,22]
2. Geographical distribution	Species that distribute closer to the interface areas potentially have a higher risk, and shifting in species distribution (e.g. habitats, foraging ranges) can drive risk.	[5,6]
3. Ecology	Ecological factors that could be involved wih the disease transmission event
- Niche e.g. climate, type of forest, slope, elevation		[7]
- Food needs e.g. grass, tree, plants, soil		[8,9]
- Role /Function in ecosystem e.g. prey, browser, grazer, predator		[10]
- Demography e.g. population structure, dynamics, life traits		[11]
- Host community
4. Interaction or contact include direct and indirect contact relating to space and time
5. contact network and pattern	Contact patterns and networks play a crucial role in the risk of disease transmission, both within and between different groups of the population. Susceptible individuals can become infectious through exposure to reservoirs, vectors, or infectious animals, depending on the types of diseases involved	[12]
- Host-Host		[13]
- Host-reservoir		[13]
- Host-environment (e.g. water, soil, wind)		[14,15]
6. Vector-borne	Many vector-borne diseases pose threats to both wildlife and livestock. The spread of such diseases into new areas is critical; for instance, the first outbreak of lumpy skin disease in Thailand, due to its rapid and challenging-to-control nature. The species and distribution of vectors vary among regions, necessitating specific prevention and control measures	[16,17,18]
7. Route of transmission	The possible route of disease transmissions
	- Direct e.g. close contact – rarely happen	[19,20,21]
	- Indirect e.g. aerosolised (wind), water, vector
8. Population density	A higher population density is likely to increase the transmission rate and reproductive number for disease-dependent transmission	[22,23]
9. Reservoir		[24]
10. Wildlife - livestock movement	Trading and moving wildlife or livestock within the country and along the border, especially during the outbreak, distribute diseases to new locations.	[25,26]
11. Susceptibility and immunity of host	Innate and adaptive immunity	[27]
12. Pathogen	Pathogen traits, virulence, survival, spread, etc., involve in disease transmission
- Types
- Distribution e.g. endemic areas
- Dispersal
- Survival outside its host
- Virulence (e.g. mortality morbidity fatality)
- Exposure (e.g. shedding rate, shedding level, transmission route)
13. Environment
- climate	Climate change accelerates wildlife extinction and drive emerging of diseases	[28,29,39]
- Land use	Land use change brings wildlife, livestock, and humans closer, increasing the likelihood of pathogen spillover. Agricultural land use, for example, has been associated with elevated incidences of infectious diseases, such as leptospirosis.	[30,31,38]
- Interface area	Wildlife-livestock interface areas and share habitats increase the contct rate asl well as risk of disease transmission	[32,33,13]
- Biodiversity hotspot	higher biodiversity forests (e.g. tropical, evergreen) contain higher mammal diversity and invading by human utilisation which causing cross-species transmission	[3,4,39]
- Agricultural areas: cropland, close farm, free-grazing	The emergence and amplification of infectious diseases are closely linked to the expansion of agricultural areas	[34]
- Ecosystem boundary (forest-agricultural areas)	the boundary of different ecosystems can be a spatial hotspot for disease transmission as there are several species sharing the space. More fragmented forest patches or more accessibility also increase contact areas between wildlife and livestock.	[35,36,37,39]
- Habitat size	Smaller habitat sizes can increase the risk of disease transmission.	[23]
Reference
[1] Weaver, G. V., Domenech, J., Thiermann, A. R., & Karesh, W. B. (2013). Foot and mouth disease: a look from the wild side. Journal of wildlife diseases, 49(4), 759–785. https://doi.org/10.7589/2012-11-276
[2] Johnson, C. K., Hitchens, P. L., Pandit, P. S., Rushmore, J., Evans, T. S., Young, C. C. W., & Doyle, M. M. (2020). Global shifts in mammalian population trends reveal key predictors of virus spillover risk. Proceedings. Biological sciences, 287(1924), 20192736. https://doi.org/10.1098/rspb.2019.2736
[3] Keesing, F., Belden, L. K., Daszak, P., Dobson, A., Harvell, C. D., Holt, R. D., Hudson, P., Jolles, A., Jones, K. E., Mitchell, C. E., Myers, S. S., Bogich, T., & Ostfeld, R. S. (2010). Impacts of biodiversity on the emergence and transmission of infectious diseases. Nature, 468(7324), 647–652. https://doi.org/10.1038/nature09575
[4] Allen, T., Murray, K.A., Zambrana-Torrelio, C. et al. Global hotspots and correlates of emerging zoonotic diseases. Nat Commun 8, 1124 (2017). https://doi.org/10.1038/s41467-017-00923-8
[5] Martin, C., Pastoret, P. P., Brochier, B., Humblet, M. F., & Saegerman, C. (2011). A survey of the transmission of infectious diseases/infections between wild and domestic ungulates in Europe. Veterinary research, 42(1), 70. https://doi.org/10.1186/1297-9716-42-70
[6] Herraiz, C., Vicente, J., Gortázar, C., & Acevedo, P. (2023). Large scale spatio-temporal modelling of risk factors associated with tuberculosis exposure at the wildlife-livestock interface. Preventive veterinary medicine, 220, 106049. https://doi.org/10.1016/j.prevetmed.2023.106049
[7] Estrada-Peña, A., Ostfeld, R. S., Peterson, A. T., Poulin, R., & de la Fuente, J. (2014). Effects of environmental change on zoonotic disease risk: an ecological primer. Trends in parasitology, 30(4), 205-214. https://doi.org/10.1016/j.pt.2014.02.003
[8] Carlson, C. J., Getz, W. M., Kausrud, K. L., Cizauskas, C. A., Blackburn, J. K., Bustos Carrillo, F. A., Colwell, R., Easterday, W. R., Ganz, H. H., Kamath, P. L., Økstad, O. A., Turner, W. C., Kolstø, A. B., & Stenseth, N. C. (2018). Spores and soil from six sides: interdisciplinarity and the environmental biology of anthrax (Bacillus anthracis). Biological reviews of the Cambridge Philosoph…
[9] Walsh, M. G., Mor, S. M., & Hossain, S. (2019). The elephant-livestock interface modulates anthrax suitability in India. Proceedings. Biological sciences, 286(1898), 20190179. https://doi.org/10.1098/rspb.2019.0179
[10] Civitello David J., Allman Brent E., Morozumi Connor and Rohr Jason R. 2018. Assessing the direct and indirect effects of food provisioning and nutrient enrichment on wildlife infectious disease dynamics. Phil. Trans. R. Soc. B37320170101. http://doi.org/10.1098/rstb.2017.0101
[11] Becker, D. J., Streicker, D. G., & Altizer, S. (2018). Using host species traits to understand the consequences of resource provisioning for host-parasite interactions. The Journal of animal ecology, 87(2), 511–525. https://doi.org/10.1111/1365-2656.12765
[12] Böhm, M., Hutchings, M. R., & White, P. C. (2009). Contact networks in a wildlife-livestock host community: identifying high-risk individuals in the transmission of bovine TB among badgers and cattle. PloS one, 4(4), e5016. https://doi.org/10.1371/journal.pone.0005016
[13] Caron, A., Miguel, E., Gomo, C., Makaya, P., Pfukenyi, D. M., Foggin, C., Hove, T., & de Garine-Wichatitsky, M. (2013). Relationship between burden of infection in ungulate populations and wildlife/livestock interfaces. Epidemiology and infection, 141(7), 1522–1535. https://doi.org/10.1017/S0950268813000204
[14] Blackburn, J. K., Ganz, H. H., Ponciano, J. M., Turner, W. C., Ryan, S. J., Kamath, P., Cizauskas, C., Kausrud, K., Holt, R. D., Stenseth, N. C., & Getz, W. M. (2019). Modeling R₀ for Pathogens with Environmental Transmission: Animal Movements, Pathogen Populations, and Local Infectious Zones. International journal of environmental research and public health, 16(6), 954. https://doi.org/10.3…
[15] Jiranantasak, T., Benn, J. S., Metrailer, M. C., Sawyer, S. J., Burns, M. Q., Bluhm, A. P., Blackburn, J. K., & Norris, M. H. (2022). Characterization of Bacillus anthracis replication and persistence on environmental substrates associated with wildlife anthrax outbreaks. PloS one, 17(9), e0274645. https://doi.org/10.1371/journal.pone.0274645
[16] Chala, B., & Hamde, F. (2021). Emerging and Re-emerging Vector-Borne Infectious Diseases and the Challenges for Control: A Review. Frontiers in public health, 9, 715759. https://doi.org/10.3389/fpubh.2021.715759
[17] Porco, A., Chea, S., Sours, S., Nou, V., Groenenberg, M., Agger, C., Tum, S., Chhuon, V., Sorn, S., Hong, C., Davis, B., Davis, S., Ken, S., Olson, S. H., & Fine, A. E. (2023). Case report: Lumpy skin disease in an endangered wild banteng (Bos javanicus) and initiation of a vaccination campaign in domestic livestock in Cambodia. Frontiers in veterinary science, 10, 1228505. https://doi.org/1…
[18] Tuppurainen, E. S., & Oura, C. A. (2012). Review: lumpy skin disease: an emerging threat to Europe, the Middle East and Asia. Transboundary and emerging diseases, 59(1), 40–48. https://doi.org/10.1111/j.1865-1682.2011.01242.x
[19] Bacigalupo, S. A., Dixon, L. K., Gubbins, S., Kucharski, A. J., & Drewe, J. A. (2020). Towards a unified generic framework to define and observe contacts between livestock and wildlife: a systematic review. PeerJ, 8, e10221. https://doi.org/10.7717/peerj.10221
[20] McCallum, H., Barlow, N., & Hone, J. (2001). How should pathogen transmission be modelled?. Trends in ecology & evolution, 16(6), 295–300. https://doi.org/10.1016/s0169-5347(01)02144-9
[21] Yang, A., Boughton, R. K., Miller, R. S., Wight, B., Anderson, W. M., Beasley, J. C., VerCauteren, K. C., Pepin, K. M., & Wittemyer, G. (2021). Spatial variation in direct and indirect contact rates at the wildlife-livestock interface for informing disease management. Preventive veterinary medicine, 194, 105423. https://doi.org/10.1016/j.prevetmed.2021.105423
[22] Walsh, M. G., Willem de Smalen, A., & Mor, S. M. (2017). Wetlands, wild Bovidae species richness and sheep density delineate risk of Rift Valley fever outbreaks in the African continent and Arabian Peninsula. PLoS neglected tropical diseases, 11(7), e0005756. https://doi.org/10.1371/journal.pntd.0005756
[23] Faust, C. L., Dobson, A. P., Gottdenker, N., Bloomfield, L. S. P., McCallum, H. I., Gillespie, T. R., Diuk-Wasser, M., & Plowright, R. K. (2017). Null expectations for disease dynamics in shrinking habitat: dilution or amplification?. Philosophical transactions of the Royal Society of London. Series B, Biological sciences, 372(1722), 20160173. https://doi.org/10.1098/rstb.2016.0173
[24] Rhyan, J. C., & Spraker, T. R. (2010). Emergence of diseases from wildlife reservoirs. Veterinary pathology, 47(1), 34-39. https://doi.org/10.1177/0300985809354466
[25] Fèvre EM, Bronsvoort BM, Hamilton KA, Cleaveland S. Animal movements and the spread of infectious diseases. Trends Microbiol. 2006 Mar;14(3):125-31. https://doi.org/10.1016/j.tim.2006.01.004
[26] Siembieda, J. L., Kock, R. A., McCracken, T. A., & Newman, S. H. (2011). The role of wildlife in transboundary animal diseases. Animal health research reviews, 12(1), 95–111. https://doi.org/10.1017/S1466252311000041
[27] Plowright, R. K., Parrish, C. R., McCallum, H., Hudson, P. J., Ko, A. I., Graham, A. L., & Lloyd-Smith, J. O. (2017). Pathways to zoonotic spillover. Nature Reviews Microbiology, 15(8), 502-510. https://doi.org/10.1038/nrmicro.2017.45
[28] Carlson, C. J., Albery, G. F., Merow, C., Trisos, C. H., Zipfel, C. M., Eskew, E. A., Olival, K. J., Ross, N., & Bansal, S. (2022). Climate change increases cross-species viral transmission risk. Nature, 607(7919), 555–562. https://doi.org/10.1038/s41586-022-04788-w
[29] Cohen, J. M., Sauer, E. L., Santiago, O., Spencer, S., & Rohr, J. R. (2020). Divergent impacts of warming weather on wildlife disease risk across climates. Science (New York, N.Y.), 370(6519), eabb1702. https://doi.org/10.1126/science.abb1702
[30] Plowright, R. K., Reaser, J. K., Locke, H., Woodley, S. J., Patz, J. A., Becker, D. J., Oppler, G., Hudson, P. J., & Tabor, G. M. (2021). Land use-induced spillover: a call to action to safeguard environmental, animal, and human health. The Lancet. Planetary health, 5(4), e237–e245. https://doi.org/10.1016/S2542-5196(21)00031-0
[31] Wang, Y., Hu, Y., Niu, X., Yan, H., & Zhen, L. (2022). Land use/cover change and its driving mechanism in Thailand from 2000 to 2020. Land, 11(12), 2253. https://doi.org/10.3390/land11122253
[32] Faust, C. L., McCallum, H. I., Bloomfield, L. S. P., Gottdenker, N. L., Gillespie, T. R., Torney, C. J., Dobson, A. P., & Plowright, R. K. (2018). Pathogen spillover during land conversion. Ecology letters, 21(4), 471–483. https://doi.org/10.1111/ele.12904
[33] Bradley, C. A., & Altizer, S. (2007). Urbanization and the ecology of wildlife diseases. Trends in ecology & evolution, 22(2), 95–102. https://doi.org/10.1016/j.tree.2006.11.001
[34] Jones, B. A., Grace, D., Kock, R., Alonso, S., Rushton, J., Said, M. Y., ... & Pfeiffer, D. U. (2013). Zoonosis emergence linked to agricultural intensification and environmental change. Proceedings of the national academy of sciences, 110(21), 8399-8404. https://doi.org/10.1073/pnas.1208059110
[35] Borremans, B., Faust, C., Manlove, K. R., Sokolow, S. H., & Lloyd-Smith, J. O. (2019). Cross-species pathogen spillover across ecosystem boundaries: mechanisms and theory. Philosophical Transactions of the Royal Society B, 374(1782), 20180344. https://doi.org/10.1098/rstb.2018.0344
[36] Wilkinson, D. A., Marshall, J. C., French, N. P., & Hayman, D. T. S. (2018). Habitat fragmentation, biodiversity loss and the risk of novel infectious disease emergence. Journal of the Royal Society, Interface, 15(149), 20180403. https://doi.org/10.1098/rsif.2018.0403
[37] Despommier, D., Ellis, B.R. & Wilcox, B.A. The Role of Ecotones in Emerging Infectious Diseases. EcoHealth 3, 281–289 (2006). https://doi.org/10.1007/s10393-006-0063-3
[38] Rulli, M. C., D'Odorico, P., Galli, N., & Hayman, D. T. S. (2021). Land-use change and the livestock revolution increase the risk of zoonotic coronavirus transmission from rhinolophid bats. Nature food, 2(6), 409–416. https://doi.org/10.1038/s43016-021-00285-x
[39] Muylaert, R. L., Wilkinson, D. A., Kingston, T., D'Odorico, P., Rulli, M. C., Galli, N., John, R. S., Alviola, P., & Hayman, D. T. S. (2023). Using drivers and transmission pathways to identify SARS-like coronavirus spillover risk hotspots. Nature communications, 14(1), 6854. https://doi.org/10.1038/s41467-023-42627-2

### Sheet: TableS2_Mitigation
Table S2 Mitigation methods for infectious disease transmission		References
Effective disease surveillance		[1, 2, 3]
Active surveillance
- Data collection in the target population		[4, 5]
- Target surveillance: study the seroprevalence in domestic livestock or sentinel species, study the related risk factors or proxy variables		[6, 7, 8, 9, 10, 11, 12]
- identifying the hotspot, time (seasonal disease outbreak) and interesting population		[13, 14, 15]
Passive surveillance
- Data collection and report of disease outbreak		[16, 17, 18]
Disease investigation and detection		[8, 19, 20, 21]
Standard laboratory efficiency (PC2, PC3) with rapid diagnosis and accuracy result		[22, 23, 24, 25]
Disease control
- disease control zoning (traffic light system) and inner core areas to assist in focusing disease management efforts.		[3, 26, 27]
- vaccination		[27, 28, 29, 30]
- depopulate		[26, 27, 28]
Prioritise management requirements for species at risk and interface areas.		[27, 28, 29, 30, 31, 32, 33, 34]
Research development
- Multidisciplinary research – disease ecology, wildlife ecology, livestock production		[35, 36, 37, 38, 39, 40]
- Building methodology, study designs and frameworks for risk identification and assessment of disease spillover.		[1, 8, 37, 38, 39]
- Using technology for data collection: camera trap, GPS collar, direct observation, questionnaires, activity signs, data analysis -> contribute to academic field or society.		[41-46]
References
[1] George, S. E., Smink, M., Sangkachai, N., Wiratsudakul, A., Sakcamduang, W., Suwanpakdee, S., & Sleeman, J. M. (2023). Stakeholder attitudes and perspectives on wildlife disease surveillance as a component of a One Health approach in Thailand. One Health, 17, 100600. https://doi.org/10.1016/j.onehlt.2023.100600
[2] Maison, R. M., Pierce, C. F., Ragan, I. K., Brown, V. R., Bodenchuk, M. J., Bowen, R. A., & Bosco-Lauth, A. M. (2021). Potential Use for Serosurveillance of Feral Swine to Map Risk for Anthrax Exposure, Texas, USA. Emerging infectious diseases, 27(12), 3103–3110. https://doi.org/10.3201/eid2712.211482
[3] He, H., Che Amat, A., De Garine-Wichatitsky, M., Morand, S., Wang, C. (2021). Characteristics and Perspectives of Disease at the Wildlife-Livestock Interface in Asia. In: Vicente, J., Vercauteren, K.C., Gortázar, C. (eds) Diseases at the Wildlife - Livestock Interface. Wildlife Research Monographs, vol 3. Springer, Cham. https://doi.org/10.1007/978-3-030-65365-1_5
[4] Triguero-Ocaña, R., Vicente, J., Lavelle, M., Acevedo, P. (2021). Collecting Data to Assess the Interactions Between Livestock and Wildlife. In: Vicente, J., Vercauteren, K.C., Gortázar, C. (eds) Diseases at the Wildlife - Livestock Interface. Wildlife Research Monographs, vol 3. Springer, Cham. https://doi.org/10.1007/978-3-030-65365-1_10
[5] Gerber, P. J., Carsjens, G. J., Pak-uthai, T., & Robinson, T. P. (2008). Decision support for spatially targeted livestock policies: Diverse examples from Uganda and Thailand. Agricultural Systems, 96(1-3), 37-51. https://doi.org/10.1016/j.agsy.2007.05.004
[6] Maison, R. M., Pierce, C. F., Ragan, I. K., Brown, V. R., Bodenchuk, M. J., Bowen, R. A., & Bosco-Lauth, A. M. (2021). Potential Use for Serosurveillance of Feral Swine to Map Risk for Anthrax Exposure, Texas, USA. Emerging infectious diseases, 27(12), 3103–3110. https://doi.org/10.3201/eid2712.211482
[7] Suwannarong, K., Soonthornworasiri, N., Maneekan, P., Yimsamran, S., Balthip, K., Maneewatchararangsri, S., Saisongkorh, W., Saengkul, C., Sangmukdanun, S., Phunta, N., & Singhasivanon, P. (2022). Rodent-Human Interface: Behavioral Risk Factors and Leptospirosis in a Province in the Central Region of Thailand. Veterinary sciences, 9(2), 85. https://doi.org/10.3390/vetsci9020085
[8] Thinphovong, C., Nordstrom-Schuler, E., Soisook, P., Kritiyakan, A., Chakngean, R., Prapruti, S., Tanita, M., Paladsing, Y., Makaew, P., Pimsai, A., Samoh, A., Mahuzier, C., Morand, S., Chaisiri, K., & Phimpraphai, W. (2024). A protocol and a data-based prediction to investigate virus spillover at the wildlife interface in human-dominated and protected habitats in Thailand: The Spillover Inte…
[9] Richomme, C., Boadella, M., Courcoul, A., Durand, B., Drapeau, A., Corde, Y., Hars, J., Payne, A., Fediaevsky, A., & Boschiroli, M. L. (2013). Exposure of wild boar to Mycobacterium tuberculosis complex in France since 2000 is consistent with the distribution of bovine tuberculosis outbreaks in cattle. PloS one, 8(10), e77842. https://doi.org/10.1371/journal.pone.0077842
[10] Nugent, G., Yockney, I. J., Whitford, E. J., & Cross, M. L. (2014). Assessing the Effectiveness of Tuberculosis Management in Brushtail Possums (Trichosurus vulpecula), through Indirect Surveillance of Mycobacterium bovis Infection Using Released Sentinel Pigs. Veterinary medicine international, 2014, 361634. https://doi.org/10.1155/2014/361634
[11] Peck, M. E., Chanachai, K., Jenpanich, C., Amonsin, A., Alexander, B. H., & Bender, J. B. (2018). Seroprevalence of brucellosis in goats and sheep in Thailand: Results from the Thai National Brucellosis Surveillance System from 2013 to 2015. Transboundary and emerging diseases, 65(3), 799–805. https://doi.org/10.1111/tbed.12826
[12] Chittaganpitch, M., Supawat, K., Olsen, S. J., Waicharoen, S., Patthamadilok, S., Yingyong, T., Brammer, L., Epperson, S. P., Akrasewi, P., & Sawanpanyalert, P. (2012). Influenza viruses in Thailand: 7 years of sentinel surveillance data, 2004-2010. Influenza and other respiratory viruses, 6(4), 276–283. https://doi.org/10.1111/j.1750-2659.2011.00302.x
[13] Mwakapeje, E. R., Høgset, S., Fyumagwa, R., Nonga, H. E., Mdegela, R. H., & Skjerve, E. (2018). Anthrax outbreaks in the humans - livestock and wildlife interface areas of Northern Tanzania: a retrospective record review 2006-2016. BMC public health, 18(1), 106. https://doi.org/10.1186/s12889-017-5007-z
[14] Gachohi, J., Bett, B., Otieno, F., Mogoa, E., Njoki, P., Muturi, M., ... & Njenga, K. (2022). Anthrax hotspot mapping in Kenya support establishing a sustainable two-phase elimination program targeting less than 6% of the country landmass. Scientific Reports, 12(1), 21670. https://doi.org/10.1038/s41598-022-24000-3
[15] Yatbantoong, N., & Chaiyarat, R. (2019). Factors Associated with Leptospirosis in Domestic Cattle in Salakphra Wildlife Sanctuary, Thailand. International journal of environmental research and public health, 16(6), 1042. https://doi.org/10.3390/ijerph16061042
[16] Arjkumpa, O., Yano, T., Prakotcheo, R., Sansamur, C., & Punyapornwithaya, V. (2020). Epidemiology and national surveillance system for foot and mouth disease in cattle in Thailand during 2008–2019. Veterinary sciences, 7(3), 99. https://doi.org/10.3390/vetsci7030099
[17] Chanchaidechachai, T., Saatkamp, H., de Jong, M., Inchaisri, C., Hogeveen, H., Premashthira, S., Buamitoup, N., Prakotcheo, R., & van den Borne, B. H. P. (2022). Epidemiology of foot-and-mouth disease outbreaks in Thailand from 2011 to 2018. Transboundary and emerging diseases, 69(6), 3823–3836. https://doi.org/10.1111/tbed.14754
[18] Punyapornwithaya, V., Mishra, P., Sansamur, C., Pfeiffer, D., Arjkumpa, O., Prakotcheo, R., Damrongwatanapokin, T., & Jampachaisri, K. (2022). Time-Series Analysis for the Number of Foot and Mouth Disease Outbreak Episodes in Cattle Farms in Thailand Using Data from 2010-2020. Viruses, 14(7), 1367. https://doi.org/10.3390/v14071367
[19] Rodríguez-Prieto, V., Vicente-Rubiano, M., Sánchez-Matamoros, A., Rubio-Guerri, C., Melero, M., Martínez-López, B., Martínez-Avilés, M., Hoinville, L., Vergne, T., Comin, A., Schauer, B., Dórea, F., Pfeiffer, D. U., & Sánchez-Vizcaíno, J. M. (2015). Systematic review of surveillance systems and methods for early detection of exotic, new and re-emerging diseases in animal populations. Epidemi…
[20] Modethed, W., Singhla, T., Boonsri, K., Pringproa, K., Sthitmatee, N., Vinitchaikul, P., Sansamur, C., Kreausukon, K., & Punyapornwithaya, V. (2023). Identifying the patterns and sizes of the first lumpy skin disease outbreak clusters in Northern Thailand with a high degree of dairy farm aggregation using spatio-temporal models. PloS one, 18(11), e0291692. https://doi.org/10.1371/journal.pon…
[21] Sirivaidyapong, S. (2021). Investigation of livestock-wildlife ruminant brucellosis in the interface areas of Thailand National Parks. Board of Reviewing Editors, 51, O7-O9. www.onehealthjournal.org/Vol.10/No.1/15.pdf
[22] Srilohasin, P., Warit, S., Prammananan, T., Smithtikarn, S., Kanitpun, R., Kaewparuehaschai, M., ... & Chaiprasert, A. (2024). Advancing tuberculosis diagnosis and management in cynomolgus macaques using Xpert MTB/RIF ultra assay. Scientific Reports, 14(1), 1518. https://doi.org/10.1038/s41598-024-51824-y
[23] Ngamkala, S., Angkawanish, T., Nokkaew, W., & Thongtip, N. (2020). Serological study on brucellosis in captive elephants (Elephas maximus) and stray dogs in North Thailand. Veterinary world, 13(9), 1992–1997. https://doi.org/10.14202/vetworld.2020.1992-1997
[24] Worarach, A., Promto, G., & Pathanasophon, P. (2014). Molecular Characterization of Pasteurella multocida Isolates that Cause Haemorrhagic Septicaemia in Thailand using Pulsed-field Gel Electrophoresis. The Thai Journal of Veterinary Medicine: Vol. 44: Iss. 1, Article 14. https://doi.org/10.56808/2985-1130.2547
[25] Tankaew, P., Singh-La, T., Titaram, C., Punyapornwittaya, V., Vongchan, P., Sawada, T., & Sthitmatee, N. (2017). Evaluation of an In-house indirect ELISA for detection of antibody against haemorrhagic septicemia in Asian elephants. Journal of microbiological methods, 134, 30–34. https://doi.org/10.1016/j.mimet.2017.01.008
[26] Sangrat, W., Thanapongtharm, W., & Poolkhet, C. (2020). Identification of risk areas for foot and mouth disease in Thailand using a geographic information system-based multi-criteria decision analysis. Preventive veterinary medicine, 185, 105183. https://doi.org/10.1016/j.prevetmed.2020.105183
[27] Manlove, K. R., Sampson, L. M., Borremans, B., Cassirer, E. F., Miller, R. S., Pepin, K. M., Besser, T. E., & Cross, P. C. (2019). Epidemic growth rates and host movement patterns shape management performance for pathogen spillover at the wildlife-livestock interface. Philosophical transactions of the Royal Society of London. Series B, Biological sciences, 374(1782), 20180343. https://doi.or…
[28] Miller, R. S., Farnsworth, M. L., & Malmberg, J. L. (2013). Diseases at the livestock-wildlife interface: status, challenges, and opportunities in the United States. Preventive veterinary medicine, 110(2), 119–132. https://doi.org/10.1016/j.prevetmed.2012.11.021
[29] Gortazar, C., Diez-Delgado, I., Barasona, J. A., Vicente, J., De La Fuente, J., & Boadella, M. (2015). The Wild Side of Disease Control at the Wildlife-Livestock-Human Interface: A Review. Frontiers in veterinary science, 1, 27. https://doi.org/10.3389/fvets.2014.00027
[30] Muenthaisong, A., Nambooppha, B., Rittipornlertrak, A., Tankaew, P., Varinrak, T., Muangthai, K., Atthikanyaphak, K., Sawada, T., & Sthitmatee, N. (2020). An Intranasal Vaccination with a Recombinant Outer Membrane Protein H against Haemorrhagic Septicemia in Swamp Buffaloes. Veterinary medicine international, 2020, 3548973. https://doi.org/10.1155/2020/3548973
[31] Coker, R. J., Hunter, B. M., Rudge, J. W., Liverani, M., & Hanvoravongchai, P. (2011). Emerging infectious diseases in southeast Asia: regional challenges to control. Lancet (London, England), 377(9765), 599–609. https://doi.org/10.1016/S0140-6736(10)62004-1
[32] Thanapongtharm, W., Paul, M. C., Wiratsudakul, A., Wongphruksasoong, V., Kalpravidh, W., Wongsathapornchai, K., Damrongwatanapokin, S., Schar, D., & Gilbert, M. (2019). A spatial assessment of Nipah virus transmission in Thailand pig farms using multi-criteria decision analysis. BMC veterinary research, 15(1), 73. https://doi.org/10.1186/s12917-019-1815-y
[33] Muylaert, R. L., Wilkinson, D. A., Kingston, T., D'Odorico, P., Rulli, M. C., Galli, N., John, R. S., Alviola, P., & Hayman, D. T. S. (2023). Using drivers and transmission pathways to identify SARS-like coronavirus spillover risk hotspots. Nature communications, 14(1), 6854. https://doi.org/10.1038/s41467-023-42627-2
[34] Netrabukkana, P., Robertson, I. D., Kasemsuwan, S., Wongsathapornchai, K., & Fenwick, S. (2016). Assessing Potential Risks of Influenza A Virus Transmission at the Pig-Human Interface in Thai Small Pig Farms Using a Questionnaire Survey. Transboundary and emerging diseases, 63(1), e135–e139. https://doi.org/10.1111/tbed.12226
[35] Saba Villarroel, P. M., Gumpangseth, N., Songhong, T., Yainoy, S., Monteil, A., Leaungwutiwong, P., ... & Wichit, S. (2023). Emerging and re-emerging zoonotic viral diseases in Southeast Asia: One Health challenge. Frontiers in public health, 11, 1141483. https://doi.org/10.3389/fpubh.2023.1141483
[36] de Macedo Couto, R., Santana, G. O., Ranzani, O. T., & Waldman, E. A. (2022). One Health and surveillance of zoonotic tuberculosis in selected low-income, middle-income and high-income countries: A systematic review. PLoS neglected tropical diseases, 16(6), e0010428. https://doi.org/10.1371/journal.pntd.0010428
[37] One Health High-Level Expert Panel (OHHLEP), Hayman, D. T. S., Adisasmito, W. B., Almuhairi, S., Behravesh, C. B., Bilivogui, P., Bukachi, S. A., Casas, N., Becerra, N. C., Charron, D. F., Chaudhary, A., Ciacci Zanella, J. R., Cunningham, A. A., Dar, O., Debnath, N., Dungu, B., Farag, E., Gao, G. F., Khaitsa, M., Machalaba, C., … Koopmans, M. (2023). Developing One Health surveillance system…
[38] Kelly, T. R., Karesh, W. B., Johnson, C. K., Gilardi, K. V., Anthony, S. J., Goldstein, T., Olson, S. H., Machalaba, C., PREDICT Consortium, & Mazet, J. A. (2017). One Health proof of concept: Bringing a transdisciplinary approach to surveillance for zoonotic viruses at the human-wild animal interface. Preventive veterinary medicine, 137(Pt B), 112–118. https://doi.org/10.1016/j.prevetmed.20…
[39] Khanyari, M., Robinson, S., Morgan, E. R., Brown, T., Singh, N. J., Salemgareyev, A., ... & Milner‐Gulland, E. J. (2021). Building an ecologically founded disease risk prioritization framework for migratory wildlife species based on contact with livestock. Journal of Applied Ecology, 58(9), 1838-1853. https://doi.org/10.1111/1365-2664.13937
[40] De Garine-Wichatitsky, M., Miguel, E., Kock, R., Valls-Fox, H., Caron, A. (2021). The Ecology of Pathogens Transmission at the Wildlife-Livestock Interface: Beyond Disease Ecology, Towards Socio-Ecological System Health. In: Vicente, J., Vercauteren, K.C., Gortázar, C. (eds) Diseases at the Wildlife - Livestock Interface. Wildlife Research Monographs, vol 3. Springer, Cham. https://doi.org/1…
[41] Punyapornwithaya, V., Klaharn, K., Arjkumpa, O., & Sansamur, C. (2022). Exploring the predictive capability of machine learning models in identifying foot and mouth disease outbreak occurrences in cattle farms in an endemic setting of Thailand. Preventive veterinary medicine, 207, 105706. https://doi.org/10.1016/j.prevetmed.2022.105706
[42] Caron, A., Angel Barasona, J., Miguel, E., Michaux, J., De Garine-Wichatitsky, M. (2021). Characterisation of Wildlife-Livestock Interfaces: The Need for Interdisciplinary Approaches and a Dedicated Thematic Field. In: Vicente, J., Vercauteren, K.C., Gortázar, C. (eds) Diseases at the Wildlife - Livestock Interface. Wildlife Research Monographs, vol 3. Springer, Cham. https://doi.org/10.1007…
[43] Yadana, S., Cheun-Arom, T., Li, H., Hagan, E., Mendelsohn, E., Latinne, A., Martinez, S., Putcharoen, O., Homvijitkul, J., Sathaporntheera, O., Rattanapreeda, N., Chartpituck, P., Yamsakul, S., Sutham, K., Komolsiri, S., Pornphatthananikhom, S., Petcharat, S., Ampoot, W., Francisco, L., Hemachudha, T., … Wacharapluesadee, S. (2022). Behavioral-biological surveillance of emerging infectious d…
[44] Boonyayatra, S., Wang, Y., Singhla, T., Kongsila, A., VanderWaal, K., & Wells, S. J. (2022). Analysis of dairy cattle movements in the northern region of Thailand. Frontiers in veterinary science, 9, 961696. https://doi.org/10.3389/fvets.2022.961696
[45] Thanapongtharm, W., Linard, C., Wiriyarat, W., Chinsorn, P., Kanchanasaka, B., Xiao, X., Biradar, C., Wallace, R. G., & Gilbert, M. (2015). Spatial characterization of colonies of the flying fox bat, a carrier of Nipah virus in Thailand. BMC veterinary research, 11, 81. https://doi.org/10.1186/s12917-015-0390-0
[46] Thanapongtharm, W., Wongphruksasoong, V., Sangrat, W., Thongsrimoung, K., Ratanavanichrojn, N., Kasemsuwan, S., Khamsiriwatchara, A., Kaewkungwal, J., & Leelahapongsathon, K. (2022). Application of Spatial Risk Assessment Integrated With a Mobile App in Fighting Against the Introduction of African Swine Fever in Pig Farms in Thailand: Development Study. JMIR formative research, 6(5), e34279.…
